# Neuroblastoma formation requires unconventional CD4 T cells and myeloid amino acid metabolism

**DOI:** 10.1101/2021.02.08.430292

**Authors:** Lee-Ann Van de Velde, E. Kaitlynn Allen, Jeremy Chase Crawford, Taylor L. Wilson, Clifford S. Guy, Marion Russier, Leonie Zeitler, Armita Bahrami, David Finkelstein, Stephane Pelletier, Stacey Schultz-Cherry, Paul G. Thomas, Peter J. Murray

## Abstract

By mirroring their function as tissue repair organizers in normal tissues, immune cells regulate tumor growth. To understand the different facets of immune-tumor collaboration through genetics, spatial transcriptomics, and immunological manipulation with non-invasive, longitudinal imaging, we generated a penetrant double oncogene-driven autochthonous model of neuroblastoma. Using spatial transcriptomic analysis, we co-localized CD4^+^ and myeloid populations within the tumor parenchyma, while CD8^+^ T cells and B cells were peripherally dispersed. Depletion of CD4^+^ T cells or CCR2^+^ macrophages, but not B cells, CD8^+^, or NK cells, prevented tumor formation. Tumor CD4^+^ T cells displayed unconventional phenotypes, were clonotypically diverse, and antigen-independent. Within the myeloid fraction, tumor growth required myeloid cells expressing Arginase-1. Overall, our results suggest that arginine-metabolizing myeloid cells conspire with pathogenic CD4^+^ T cells to create permissive conditions for tumor formation, and therefore suggest that these pro-tumorigenic pathways can be disabled by targeting myeloid amino acid metabolism.
