## Extended Data Table 1 for "Neuroblastoma formation requires unconventional CD4 T cells and myeloid amino acid metabolism"

### Sheet: Sheet1
Cage Card	Genotype	Toe	Gender	DOB	Reason for Exclusion
1562327	Alk F1178L/+; Stat6-/-; Thmycn+	5	M	2016-12-21	found dead, no tumor present
1461955	Alk F1178L/+; CCR2-/-; Thmycn+	9	M	2017-02-12	developed priapism, warranted immediate euthanasia, no tumor present
1636362	Alk F1178L/+; Thmycn+; Arg1Fl/Fl; T2C+	2	F	2017-06-17	found dead, no tumor present
Mice excluded	3/654	0.00458716
