## Extended Data Table 3 for "Neuroblastoma formation requires unconventional CD4 T cells and myeloid amino acid metabolism"

### Sheet: Sheet1
NAME	Human MYCN ampl.	Human no MYCN ampl.	Mouse Alk 1174, TH-MYCN	Mouse TH-MYCN	Human RMS	Human RB	Human EWS
Phox2b	11.5893	11.4997	9.13589	8.01222	3.35657	4.38067	3.3155
Gata3	11.7088	11.8459	8.04997	7.09699	4.05397	4.40129	3.94655
Mab21l2	10.5538	9.60495	10.4116	7.40703	2.58974	5.11272	3.25525
Stmn2	12.3996	12.758	12.0191	8.31041	4.67481	8.29874	3.98721
Gal	9.8444	8.12941	7.72436	4.76518	3.58696	4.48541	3.59354
Fabp6	9.48091	8.32383	3.83907	3.37792	3.21698	3.72236	3.76742
Elavl4	10.9528	11.5408	8.71216	8.04268	3.37668	5.05235	5.08423
Ica1	9.57172	8.83425	7.47299	7.08347	3.79455	4.70308	3.50654
Ascl1	8.48237	6.55025	6.4122	4.60223	3.05971	3.96011	2.93408
Rtn1	11.423	11.6203	8.52788	8.14956	3.91025	8.95166	3.89348
Kif5c	11.4258	11.6609	10.0069	9.58081	5.18693	7.55381	4.22366
Eef1a2	11.1257	10.7299	10.0235	8.07741	4.44013	7.24292	5.10229
Elavl3	10.3898	9.87442	10.1119	8.05976	3.72511	6.06528	5.01095
Isl1	11.0596	10.821	10.3863	9.42363	6.0534	5.23826	5.42771
Phox2a	9.63611	9.59639	7.1361	7.18306	3.74543	4.83606	3.84817
Mycn	11.9014	9.28533	6.48894	5.76165	7.70054	8.92267	5.38825
Gap43	10.4903	11.5641	10.0456	7.80549	3.5424	7.41627	3.43881
Nefl	10.007	9.74813	11.7129	9.35345	4.49226	6.02814	3.94804
Chga	10.2831	10.4132	9.88008	8.47924	3.50148	7.30267	4.14616
Gria2	9.39942	9.20338	9.40429	6.01329	3.11691	5.98226	3.69424
Dbh	9.42919	10.9826	10.6411	7.06951	3.43829	4.00238	3.83589
Scn3a	9.63908	10.2451	7.8957	6.18763	3.96981	5.52039	3.53251
Tmod1	9.92915	10.4175	6.14933	5.798	5.25373	5.0468	3.79141
Kcnq2	9.08086	8.96172	8.36848	7.77114	3.18597	5.1956	3.80052
Stmn4	10.0094	10.3837	8.37276	8.40171	3.07068	6.10525	5.42288
Kif21a	10.1193	9.88961	7.95353	7.22841	4.11967	7.82213	3.81659
Twist1	8.58465	5.71677	5.50982	3.49401	3.98268	4.42154	5.49803
Nmnat2	8.90796	8.4286	8.45513	5.28111	3.35156	5.07533	4.12212
Nefm	9.64857	9.39738	9.97288	9.00677	4.42121	5.99761	4.26607
Scg5	10.5166	10.4688	7.93101	7.39225	4.90606	7.6364	4.59565
Prss3	8.54399	8.01154	3.43801	3.44873	3.51268	4.6052	3.5958
Lrrtm2	9.32294	9.00933	6.90944	5.2911	2.98485	7.38253	3.8399
Chgb	10.6006	11.0115	9.85088	10.0982	3.69245	8.11986	5.5413
Lonrf2	8.88165	9.44005	8.376	7.73209	2.75354	5.77608	3.52343
Ctnna2	8.45452	8.46533	7.52865	5.95502	2.33263	6.07186	3.07265
Ddc	9.19166	10.8612	9.32251	9.75623	3.15598	5.42226	3.46439
Ncan	7.86889	4.9313	8.45061	6.40256	2.81941	5.89278	4.0216
Fam163a	8.18027	8.01449	9.07906	7.36317	3.96439	3.89923	3.04913
Phactr3	7.83542	7.17022	6.87486	6.74129	3.33365	4.18741	3.15175
Nrsn1	8.65603	8.70153	6.71136	5.70516	3.04669	6.09238	3.35707
Maoa	10.5884	11.3746	8.70383	7.13223	4.44802	7.57002	5.53823
Th	8.31013	9.51022	11.8785	8.75672	3.53586	3.7758	3.34735
Rgs4	10.4739	11.062	8.99887	8.68888	6.27143	6.23701	5.25705
Hs6st2	9.41381	8.1906	4.51753	6.61257	8.03534	4.81579	3.59008
Lrrn3	9.9831	10.8094	9.80134	6.39261	5.60889	6.29439	4.22362
Rbms3	9.87376	10.145	9.44168	8.45707	6.19879	5.5296	4.66763
Gng4	9.58445	9.45104	8.80028	7.63931	4.34356	7.96002	3.66887
Gng3	8.90835	9.36276	10.5759	7.13338	3.90454	5.74228	3.7589
Tmem35	8.64726	8.75636	7.77665	5.72262	2.99809	6.07533	3.91421
Rab33a	8.22141	7.36048	8.56924	6.71936	2.69067	6.14588	3.87544
Unc5c	8.10709	7.18082	5.14198	6.3103	3.65794	5.33003	3.4488
Chrna3	9.91783	10.7501	8.47386	6.31257	4.16221	8.68303	3.42714
Kcnq5	8.32161	8.49466	7.08329	5.99873	2.61581	5.49527	4.04002
Elavl2	10.1098	10.5887	8.83396	8.38423	6.19339	7.56708	3.4664
Klhl13	9.67204	9.11833	8.81824	8.52835	6.34726	5.27241	5.32958
Dlk1	10.0237	9.05495	10.2709	8.58028	9.81872	4.61156	4.02091
Gpr27	9.32908	8.4535	7.82122	3.39689	4.31686	7.48719	4.4712
Tox	8.43276	8.45036	8.1314	6.61612	4.95094	4.88635	2.95684
Tbc1d30	8.10801	7.2625	7.10075	4.86846	3.01261	6.31223	3.36214
Jph4	8.55363	8.31344	7.33105	6.35389	3.61377	4.87356	4.93285
Tubb2b	11.5668	11.5696	10.4768	9.31787	6.93487	9.3224	6.06145
Myt1l	8.31606	8.70716	6.68914	7.25074	3.42796	5.21648	3.63405
Cxadr	10.2498	10.0358	7.40259	6.65903	4.86694	8.94542	4.91388
Gdap1l1	8.37444	7.48778	9.05132	6.68417	3.79899	6.28237	3.72497
Snap91	9.28855	9.62707	9.83401	8.5193	3.14653	8.36623	3.81577
Dnajc6	9.39521	10.1124	8.63954	6.62225	2.87073	8.39313	4.00644
Glcci1	10.7568	10.4375	8.45691	6.6533	7.09311	8.74266	4.62247
Prph	10.034	11.731	8.26841	3.51289	5.71734	5.21431	5.36783
Atcay	9.56846	9.53519	7.70254	5.84175	3.93467	7.77935	4.924
Fev	7.87762	6.97059	4.32215	4.34853	3.80956	4.68041	4.02259
